# Analysis of MIKC^c^-type MADS-box genes and proteins in the fern *Ceratopteris richardii*

**DOI:** 10.64898/2026.06.19.732661

**Authors:** Derry Carr, Kirsty McCready, Andrew R. G. Plackett, Juliet C. Coates

## Abstract

The MIKC^c^ subfamily of MADS-box proteins play a key role in flowering plant reproduction, specifying and patterning the floral organs. MIKC^C^ genes have been identified in non-flowering plants, the number increasing with the amount of whole-genome sequencing information available, but MIKC^c^ functions outside flowering plants are less well understood. In this study, we have cloned and sequenced 14 of the 21 MIKC^c^ genes in the model fern *Ceratopteris richardii* and identified expressed cDNAs/transcripts for a further 6 genes, extending and correcting previous genome-and transcriptome analysis. We have identified that the majority of *Ceratopteris* MIKC^c^ genes are expressed in the reproductive sporophyte, with some genes showing reproductive specificity. Using protein alignments and structural modelling, we have shown that *Ceratopteris* MIKC^C^ proteins are structurally diverse, with over half the proteins possessing extended regions N-terminal to the MADS DNA binding domain, suggesting divergent functions or regulation.
