## Supplemental tables 1-4 for "Analysis of MIKC^c^-type MADS-box genes and proteins in the fern *Ceratopteris richardii*"

### Sheet: Cover sheet
Supplemental tables for Carr et al., (2025): 'Analysis of MIKCc type MADS-box genes and proteins in the fern Ceratopteris richardii.
Supplemental Table 1. cDNA sequences cloned in this work.
Supplemental Table 2. Primers used in this work for successful amplification.
Supplemental Table 3. Raw read counts for the heatmap in Figure 3C.
Supplemental Table 4. Normalised read counts for the heatmap in Figure 3C.

### Sheet: Supplemental Table 1.
Gene name	Gene model accession and annotation from v2 genome (Marchant et al., 2022)	Cloned DNA sequence (this work)
CericMADS2	Ceric.05G029400.1	ATGGCCTTGGATAAAAGCGACACGAATATTAACGCTTCAGGTGTGACACATTCTCCGCTCGAGACAGAGAGTGATACACGCTCGAATCTGCAATCTTCGAACCAACCTCCTTATAGGTCTCCAAGGATTGCTATTCGACGAATCGACAACGCCACCAACCGTCAAGTCACTTTCTCTAAACGCCGCAATGGATTGCTAAAGAAGGCTTCTGAACTCTCTATCTTGTGCGATGCCGAGATCGCAGCGATTGTGTTTTCTTCCACCGGGAGGCTATCTGAGTTTGCTAGCTCGAGCATGGATAAAATCATCAGGCGATATGAGGATCTCCAATCTCAATCCGCGAGTCGAGCTCTCCTACATCAAAGAGAGTATTGGAAGAACCAAGCTCTTCATCTCAGA…
CericMADS3	none	none
CericMADS5	Ceric.07G004300.1 (missing first 123nts and some differences)	none
CericMADS6	Ceric.07G094900.1	ATGGGAAGGGGCAAGATCGAGATCCGGAGGATCGAGAATGCCAGCAGCCGTCAGGTCACGTTCGCCAAGCGACGAGCGGGGCTGGTGAAGAAGGCCCTAGAGCTCTCCATCCTCTGCGATGCTGAGATCGCTATGCTGATTGCTCCGTCGTCCGGAAAGCCCTTCAACTTTGCAAGCCCTGCCACCAGAAGTTTTGAAGATATAATTCAGAGATACATGAATTACAAAGTTGGGAAAGATATATTTGGTCAACCAAAGGAACCAACAAACAATGACTGGTTTCAAGGTGGCAAGAGTATTACAACACACTATGAGGCGTTGAAATCAATATGCATGTTTTTGAGGAGTGAAAATATAAATGTGTTGGATACGAATGAACTCAATCACTTAGAGAATCAA…
CericMADS7	Ceric.08G048300.1, Ceric.08G048600.1	ATGGCATTAAACACACGAACAAAGTCTCCAAGCATATTAGCAGGTGGCGACCATTCTGAAGCTATCGCTCGCCGTTTGACTTCAGGACACGACCAGACCTATTACAATCAGATGAATCTAGCAGAAAACTCAACTACATGTCGTCAGAAGGTTCCGGAATTCTCTGCCTATTTCAACACCTTGGAAGATGTGAATCGCGAGCGCCGTTTGATGAATTACTTCAGCATCCTCACCTCGAAGGCTACAGATGAAGACAATAATCCCGATTTTGAGGATAACAGCTGCGAGGATGATGAAAATGTCTCAGAAGAAGATGCTGAACAGGGAGGACATGACGAAGTATTGGGGAACAAAGACAGCAAATCCAGATGCAACGGTCGGGACATTTTTGACGATGCC…
CericMADS10	Ceric.12G051600, Ceric.12G051300.1	CGATGGTGAGGAGGAAAATCAAGATTAAGCGTATCGAGAACGCCACTACGCGGCAGGTGACCTTCTCCAAGCGCCGTGGTGGGCTCATCAAGAAAGCGCACGATCTGTCTGTTTTGTGCGATGCCGACGTCGCCGTCATCATCTTCTCCAGTAAGGGAAAGCTATTTCACTTTGCGAACCCCAGTATGGAAACTGTGCTGGAGAAGTATGTTAAGGCCAGTGGAGATCCGGGGGCTGGAGATAATGGCAGTTCAACAGATAATCTGGACACTGATCGTCTGACTGTATTCACAGAGAAGTTGAAAATGCTGCAAAGTAACGTGATTGGAGATGATCTTGAACGCCTTTCCTTGAGAGATCTCATCCATTTGGAGCAGCAAGTCCATGAGAGTCTAGGTC…
CericMADS11	Ceric.12G051800.2	GATATGCAACTACCGAGGCGGAGACGTACATCACAAGATGCTTGTTGTGTTGATGGACATTTTCGAAGAGAACCCTCGAACATGGAAAGCATTTTGAAACGGTACATGGATTCTCAAAAATATTTGGGCATATCAGAGGAAGAGAATTCATCAGCGAGACTTTTGAATGGCGATAAGCATTGGGTGACTACTCTCAGGAACAGGCTGAAGATGCTTCGAAGTGATTTGGTAGAGCTTGATCTTGAACGTCTGTCCGGAGGAAACCTCATTCGTTTGGAGCAGGAAATGAATTATAACTTAGGACGAATACGTGCAAAGAAGGACCAGCTAATTCTGAGGGAGATAGAGAGTTATTCCAACAAGGAGCTCATGCATAAGGCTCATAAGCGTAAAGAACAG…
CericMADS12	Ceric.12G052200.2	none
CericMADS13	Ceric.12G052800.1	ATGGTGAGGAGGAAGATCAAGATTAAGCGGATCGAGAACGCCACTACGCGGCAGGTGACCTTCTCCAAGCGCCGTGGGGGACTTCTCAAGAAAGCGCACGATCTATCTGTTTTGTGCGACGCCGAGGTCGCCGTCATCATTTTCTCCAGTAAGGGAAAGCTATTCCAGTTTGCCAACCCCAGTATGGAAACTGTACTGGGGAGATATGTGAAGGCCAGCAGAGATCCAGAGGCTGGAGATAATGGCAGCTCAACGGATAATGTGGAAGCCGATCGTCTGACTGTGTTTACAGAGAAGTTGAAGATGCTGCAGAGTAACGTGATTGGAGATGACCTCGAACGTCTTTCCTTGAGAGATCTCATCCATTTGGAACAACAGGTTCATGAAAGTCTTGGTCAT…
CericMADS17	Ceric.15G037400.1	ATGGGCCGTGGAAAGATCGAGATGAAGCGTATTGAGAACCGCACTACTCGACAGGTGACCTTCTGCAAACGTCGCGCGGGTCTTGTAAAGAAAGCTAGAGAGCTGTCGGTGCTCTGCGACGCGGATGTGGCACTTATCGTCTTCTCCAGTTCCGGAAGGCTCTTCGAATATGCAGGCTCTCGGAGCATGCGGGAGATAATCCAAGCCTACGTCGATGCTCACGAAGACTCCTCCTCCTTGCTGCAGCTTCGTTCTGAGGAGGCCTGCGTGTCTCAAGACCTTCGAGCTGAGTTAACAGAACTTCGAAAGGAGGTGGAATCCTTGAGACAGGAGAAAAGGAGGAAAGACGGCGATATCCACGATCTGAAGCTTCTGTCTGCAGATGAACTGGACAGTCTA…
CericMADS19	Ceric.16G027500.1	ATGCCGAGAAGAAAGGTCATGATCAAACGGATCGAGAACTCGACTACGCGTCAAGTGACTTTCTCGAAGCGTAAAGTGGGTCTAATCAAGAAGGCGCACGATTTGTCGGTGCTCTGTGATGTCGAAGTGGGCGTTATTATTTTCTCCAGCAGAGGCAGACTCTTCCAGTTCGCGAGTCCCAGCATGCCTAGTGTTTTGAAAAGATACTTGAAGGCACAAACTGATGCAAAGTCTGCAGACAATGGCAGCTCGATTAAGAACTTGGAGGTAGATAGGCTTACTCCACTCATACAGAAGTTGAAGGCACTGCAGAGCAACATCGGTGGAGATGATCTGGAGGGTCTGTCTTTGAGGGATCTAATCTACCTAGAGCAGCAGATACATAGAAGGTTGGGACGT…
CericMADS21a	Ceric.22G017500.1, Ceric.22G017400.2 (missing last 80 nts)	none
CericMADS21b	Ceric.22G017600.4, Ceric.22G017400.2 (missing last 80 nts)	none
CericMADS23	Ceric.27G042700.3	none
CericMADS24	Ceric.27G057900.1	GATATGGGCCGTTGCAAGATAGAGATGAAGCGTATCGAGAACAAAACAACACGGCAAGTGACTTTCTGCAAAAGGCGTGCGGGTCTGGTGAAGAAGGCCCGCGAGCTTTCACTCCTTTGCGACGCAGACGTAGCTCTCATCGTCTTTTCCCCCTCTGGCAGGCTATTTGAATATGCCGGATCCAGGGACATGCAGGAAATAATTAGGGCCTACTTCGCCGCTGGTTCTTCTGGATCTACATTGCGTACACAGTCCAAGCTTGAAGCTGAATTATCCAAACTGAAGGAGGAGGCCAACATCCTGAAAAATGATAAAAGGATTAGAAGAGGTGATGTGCACGCGCTGGAAGCTCTATCAGAAGAAGAGCTCGGTTCTCTTGAGACGGAAGTGGAGGCGAAA…
CericMADS26	Ceric.29G021900.2	ATGAATACTTTCCTCTCGAGTGGTCCACATACGTATCTCAACAATCTGCGCTGCGGCGAATGGGGCTCTGGTACAGCTCCAGGGCCTATTGCGGACCCGAAATCCGCAGCCTATTACAGAGATCATACGAAAAACGATAAGGTTAATGACTTATCAAATCGATTGCATTCTTATGGTCCTCCAGAAGCCCTCCAATACCCAAATCAGCACGCCATTGCTGCGGATACGGAAAAAATGGAGGTTGAAAATTCCGGGAAGATGGCGGCTTCTGTTGAGCGATCAGCCCAGGACGCTCATGCATCCGGTGCACTGCAGGAAGATGTTGTTGCTGCTTACGTGGGCAATATGCCTGCATGCGTGGCTGGTGTGACTTTGGTTCCGCAAGGAGGGCGTGGAACA…
CericMADS27	Ceric.30G027800.1 (differences in the middle)	ATGGTGAGGACGAAGATCAAGATTAAGCGGATCGAGAACGCCACTACACGGCAGGTGACTTTCTCCAAGCGTCGTGGGGGACTCTTCAAGAAAGCACACGATCTATCTGTATTGTGCGATGCTGAGGTCGCCGTCATCATCTTCTCCAGCAAGGGAAAGCTATTCCACTTTGGCAACCCCAGTATGGAGACTGTGCTGAAGAGATATATGAAGGCCAATGGAGATCCAAAAGCTGGAGATAATGGTAGCTCAACAGATAATGTGGAAGCTGATCATCTGACTGTATTTACAGAGAAGTTGAAGTTGCTTCAGAGTGTTGTGATTGGAGATGACCTTGAACGCCTTTCCGTGAGAGACATCATCTATTTGGAGCAGCAATTTCATGAGAATCTAGGTCGT…
CericMADS28	Ceric.33G065500.2	ATGGTGAGGAGGAAGATCAAGATTAAACGGATCGAGAACGCGACCACGCGACAAGTGACGTTCTCCAAGCGCAGAGGGGGGCTCCTCAAGAAGGCACACGATCTGTCGGTTCTCTGCGATGCGGACGTCGGCGTTATTATTTTCTCCAGCAAGGGCAAACTCTTCCAGTTTGCCAATCCTAGTATGAAAAGTGTGTTGGAAAGATACTACAAGGCACAAGGTGATGCAGAGTCTGCAGATAACGTTAGCTCAGCAGAGAACATCGAAATAGATAGAATTACTCTATTCACAGAGAAGTTAAAGGCACTACAGAGAAATGTGATAGGAGATGATCTAGAACGTCTGTCTTTGAGGGATCTAATCCATCTAGAGCAGCAGATCCATGAAAGCCTGGGCCGT…
CericMADS29	Ceric.34G033600.2	ATGAGCTTCTTTGCCTCTTCACCATCGTCCTCAACAAAGCTTGTGAATATGGACTCTGATTCAAATCCAACACAAGTAAAGATGACATATACTAATTCAGAGCAAGAGGTTAGTAGTAGAGCAAGTCGATTCTCTAGCAACCATCTTGATGCTCCTAAGTCTCCAAAGATCGCTATTCGTCGCATTGATAATCCAACCAATCGCCAAGTCACCTTCTCTAAACGCCGTAATGGTCTCCTCAAGAAGGCATATGAACTATCAATTTTATGTGATGCAGAAGTTGGTGTCATTGTCTTCTCTTCCACTGGAAAATTATCAGAGTTTGCCAGCTCAAGCATGTCGAAGGTTATCAAACGATATGAGGATCTTCAACCGCATAGTGCACATCGCGTTTTATCA…
CericMADS30a	Ceric.36G037300.1, Ceric.36G037100.1	none
CericMADS30b	Ceric.36G037400.2, Ceric.36G037100.1	none
CericMADS31	Ceric.36G037500.1	none
CericMADS33	Ceric.38G021500.1	ATGGCAATGCCATGTTCAGATATAGACCTGCTTGACAGTGACAATGATAACGTTGATGATCAGCACATTAGTCTTGAGCTGCGTCAGGTGCATGAAGATACAGATGATGGTTCACACGATGAACCCAGAGAACTGAGTCTTCTTAACCATGAGAGCAACCTCTGTAAGATTGTAAACAGTAAGGGGAAAGGCGCGGAAGCCGGCAACAGCCTGCTTCCGTCTACAGGGACAAGCCGGGGAAAAATTCAGATAAGGCGCATAGAGAATACCACAAGCAGGCAAGTGACCTTCTCCAAGCGTAGGAATGGCTTACTCAAGAAAGCGCACGAACTGTCTGTTCTCTGTGATGCTGAGATCGCCCTGATCATCTTCTCCAGCACAGGAAAACTCTTTGAATAT…

### Sheet: Supplemental Table 2.
Cloning and sequencing MADS-box primers for genome validation
Gene	Sequence 5' to 3'		Gene	Sequence 5' to 3'
CericMADS2	CrMADS_S Forward	ATGGCCTTGGATAAAAGCG							Y2H										Y2H
	CrMADS_S Reverse	TCACCCTAGCTTCAGCG
CericMADS6	CrMADS_AG new primers Forward	GAGAGAGAATCGATGGGAAGG
	CrMADS_AG new primers Reverse	GAAAAACGTGGATCGTTGAGAG
CericMADS7	CrMADS_E Forward	CGTAGATGGCATTAAACACACG
	CrMADS_E Reverse	CTTACATTCGAGGACATCCAAG
CericMADS10	CrMADS_I Forward	CGATGGTGAGGAGGAAAATC
	CrMADS_I Reverse	CTACTCAGACGCAGGTGATTC
CericMADS11	CMADS4 new primers Forward	GTTTTGCAGATCCGCTCG	CrMADS_C Forward	GATATGCAACTACCGAGGC
	CMADS4 new primers Reverse	CATCCACAGCCTTAATCATGATTC	CrMADS_C Reverse	GATTCATTCAACGAGAGTCTGAG
CericMADS12	CrMADS_AJ Forward	GTTTTGCAGACCTGCTCG
	CrMADS_AJ Reverse	CAGTAACCATCCACAACGTAAATC
CericMADS13	CMADS3 Forward	CATTCTGCTCATACACCAGC
	CMADS3 Reverse	GAATTTCCTTAGCGCCTTGC
CericMADS17	CMADS6 Forward	GTTGGTGAGTCGATTCCATG	CRM1 Forward	CTCATACACCAGCAGTGGAC
	CMADS6 Reverse	CCATTAGTTCAGTCTCAAGTCGAG	CRM1 Reverse	GAATTTCCTTAGCGCCTTGC
CericMADS19	CRM2 Forward	CTGATATCGCGACGGTAGAG	CrMADS_A Forward	GCAATGGTGAGGAGGAAGATC
	CRM2 Reverse	CTGAATTCCTGTCTTATTCCATGC	CrMADS_A Reverse	TTATGCAGACGAACAAAAATCAACTAG
CericMADS23	CrMADS_AI new primers Forward	GACTACGTGAGATGATTTCGAGTG	V4_38160 Forward	GATTGAGAACCCGATGACG
	CrMADS_AI new primers Reverse	CATCAAAGCTTGCGTTCCTG	V4_38160 Reverse	CCTGTCTTATTCCATGCAAAG
CericMADS24	CrMADS_G Forward	GATATGGGCCGTTGCAAG
	CrMADS_G Reverse	GTATCAATACTTGCATATGTTGTCC
CericMADS26	CMADS1 Forward	CATCTCCTGCAGCTCTAAGAC
	CMADS1 Reverse	CAGCTACAACCTCAGGTCAAG
CericMADS27	CerMADS1 new primers Forward	GGAAGCTATGGTGAGGACG
	CerMADS1 new primers Reverse	CTATGCACAAGGTTTTAGTGGTATAATAG
CericMADS28	CMADS2 new Forward	GAGGCTGCGAGCCTC
	CMADS2 new Reverse	GAGCTTTGGATATCTGTTCTATTCC
CericMADS29	CrMADS_H Forward	CAGGCAGGAACACAAATACAG
	CrMADS_H Reverse	GAGAAAGTGGCTGACATTCTG
CericMADS31	CrMADS_W Forward	CATTCTCCATTGGAACTGCG
	CrMADS_W Reverse	CTTCGACCGCATCCTGG
CericMADS33	CrMADS_M Forward	ATGGCAATGCCATGTTCAG	CrMADS_N Forward	ATGGCAATGCCATGTTCAG
	CrMADS_M Reverse	TCATTGTGTGAAGCCAAGC	CrMADS_N Reverse	CTATAACATGATAAAACGTGAAACATAAGTC
qPCR primers
CericMADS2	CrMADS_S-qPCR-F	CAGGCGATATGAGGATCTCCAATCTC
	CrMADS_S-qPCR-R	GCAGCCGCATTTTCGCCC
CericMADS26	CMADS1-qPCR-F	GAACCAGATACCACTGGATCTAGCTG
	CMADS1-qPCR-R	GTTCTCCTCAAATAGCCTTGCCTC
CericMADS29	CrMADS_H-qPCR-F	CCGCATAGTGCACATCGCG
	CrMADS_H-qPCR-R	GCAGTTCTTGAAATGATAAGCCTGTTG
CericMADS33	CrMADS_M-qPCR-F	GATCATCTTCTCCAGCACAGGAAAAC
	CrMADS_M-qPCR-R	GCTCAGCCTCTTGCTTCCAG
ACTINB	Actin B Forward	GAGAGAGGCTACTCTTTCACAACC
	Actin B Reverse	AGGAAGTTCGTAACTCTTCTCCAA
E02 (putative TATA box)	E02 (putative TATA box) Forward	ATGAGCCAGAGCTTTTCCCC
	E02 (putative TATA box) Reverse	TTCGTCTCTGACCTTTGCCC
M08 (putative UBIQUITIN9)	M08 (putative Ubiquitin9) Forward	TCAATCTGCTCCCTGCTCAC
	M08 (putative Ubiquitin9) Reverse	GTCCAGTTCCTTGCTGTTGC

### Sheet: Supplemental Table 3.
	gene_id	Apx_130d_BR1	Apx_130d_BR2	Apx_130d_BR3	Apx_25d_BR1	Apx_25d_BR2	Apx_25d_BR3	Apx_60d_BR1	Apx_60d_BR2	Apx_60d_BR3	Exp_130d_BR1	Exp_130d_BR2	Exp_130d_BR3	Exp_60d_BR1	Exp_60d_BR2	Exp_60d_BR3	Fid_130d_BR1	Fid_130d_BR2	Fid_130d_BR3	Fid_60d_BR1	Fid_60d_BR2	Fid_60d_BR3	Mat_130d_BR1	Mat_130d_BR2	Mat_130d_BR3	Mat_60d_BR1	Mat_60d_BR2	Mat_60d_BR3	Prm_130d_BR1	Prm_130d_BR2	Prm_130d_BR3	Prm_25d_BR1	Prm_25d_BR2	Prm_25d_BR3	Prm_60d_BR1	Prm_60d_BR2	Prm_60d_BR3
CericMADS2	Ceric.05G029400	5017	4113	2887	1919	1853	1398	1837	1685	2327	2002	1983	1598	608	986	845	2581	2847	2129	1082	702	650	1095	1010	1348	538	791	1080	4522	4142	4885	793	1232	893	2342	1744	1877
CericMADS5	Ceric.07G004300	0	2	0	14	1	7	1	0	0	285	52	8	247	60	43	2	5	4	22	1	3	675	716	244	903	110	93	2	0	0	19	36	5	0	0	0
CericMADS6	Ceric.07G094900	22	12	15	366	312	234	228	190	202	219	69	66	439	565	353	420	241	157	926	1075	1033	22	8	7	67	141	38	47	18	22	377	305	190	930	748	381
CericMADS7	CericMADS7	736	401	389	144	119	108	523	620	824	2693	2670	2239	1553	2884	2173	1756	2681	2326	1933	1773	2143	2131	2086	2468	1366	1936	2144	1600	1055	1110	214	203	169	2357	1609	1448
CericMADS10	CericMADS10	742	433	449	1640	1964	1571	963	1112	991	568	464	273	773	1213	1056	786	776	241	1156	937	1168	746	452	276	808	759	618	528	257	423	995	1246	807	1149	837	655
CericMADS11	Ceric.12G051800	593	168	223	4146	4942	3988	1254	1763	775	118	67	14	1068	1520	1429	169	146	14	1500	1275	1578	281	177	44	986	1311	2099	316	52	188	3332	3597	2502	2243	1637	738
CericMADS12	Ceric.12G052200	64	11	21	216	254	263	14	9	1	1	1	6	1	2	0	7	5	3	0	3	4	1	1	0	0	0	0	9	3	11	71	47	5	7	1	0
CericMADS13	Ceric.12G052800	794	436	404	2637	2829	2492	2298	2892	2283	2731	1812	1437	2169	3451	2633	1887	2257	1553	3220	2832	3209	2611	2729	2771	2111	2284	2186	1178	624	923	2741	2729	1792	6398	5307	3511
CericMADS17	Ceric.15G037400	1749	1104	1109	2410	2552	2203	1215	1557	1458	1007	1040	1059	1472	1919	2093	958	1213	1270	1594	1297	1965	744	876	993	628	1200	1917	1428	816	1276	2199	2794	1791	1530	1529	985
CericMADS19	Ceric.16G027500	729	432	471	5422	6253	5071	1421	1512	897	210	136	170	257	275	254	277	225	157	292	207	277	98	88	65	76	156	173	477	277	538	2325	2330	1361	960	941	480
CericMADS21	CericMADS21	1152	781	669	133	119	111	190	208	221	728	516	513	107	74	49	648	708	644	93	40	56	708	570	607	109	78	108	1110	718	1071	9	67	16	240	149	103
CericMADS23	Ceric.27G042700	153	58	80	1402	1552	1151	343	381	389	383	177	117	541	859	723	123	145	96	491	704	898	420	531	456	1282	1248	4411	51	43	31	689	845	516	352	289	196
CericMADS24	Ceric.27G057900	552	294	338	2646	3156	2568	735	626	394	358	253	251	713	1551	778	433	546	182	655	1041	580	525	791	184	565	958	1138	169	139	267	2998	3778	2380	650	327	149
CericMADS26	Ceric.29G021900	3755	3393	3059	516	402	328	1050	832	1698	2972	2343	2626	125	254	188	3877	3930	4111	342	84	139	2455	2543	2858	40	84	257	3616	2762	2704	306	743	582	879	587	1017
CericMADS27	Ceric.30G027800	2607	2506	1538	1541	1390	1172	1418	1335	1960	1383	980	1131	789	1055	1219	1194	1399	1209	976	598	851	909	891	952	776	746	1077	1831	1797	1915	900	1047	702	1211	1290	1224
CericMADS28	Ceric.33G065500	3289	2542	2070	4100	4330	3573	2904	3380	3613	2348	1830	1987	2021	2626	2562	2290	2478	2508	3180	2902	3485	2051	2214	2019	1255	1865	2251	2879	2185	2585	3787	3781	2574	5000	3914	3341
CericMADS29	Ceric.34G033600	7082	6355	4591	3307	3417	2758	3159	3230	4634	3501	3449	2812	550	915	886	3400	4397	3793	986	567	676	3024	2918	3167	423	620	755	5167	3897	4887	1205	2299	1571	3350	2752	3123
CericMADS30	CericMADS30	258	250	152	2	0	0	100	89	283	4	4	5	1	1	0	6	7	1	7	18	2	11	13	1	0	0	0	39	35	64	0	0	0	40	26	99
CericMADS31	Ceric.36G037500	1779	1656	1165	2	13	3	1204	1535	2234	588	281	400	478	698	617	526	417	431	654	360	573	413	453	369	641	602	673	1377	1170	1245	0	4	0	1209	1317	1428
CericMADS33	Ceric.38G021500	2082	1543	1434	454	459	391	1739	2094	2527	1571	1548	1548	1458	2369	2104	1321	1835	1802	1947	1756	2127	1394	1479	1568	1222	1793	2419	1683	1143	1430	815	979	549	2451	1908	1721

### Sheet: Supplemental Table 4. 
	gene_id	Apx_130d_BR1	Apx_130d_BR2	Apx_130d_BR3	Apx_25d_BR1	Apx_25d_BR2	Apx_25d_BR3	Apx_60d_BR1	Apx_60d_BR2	Apx_60d_BR3	Exp_130d_BR1	Exp_130d_BR2	Exp_130d_BR3	Exp_60d_BR1	Exp_60d_BR2	Exp_60d_BR3	Fid_130d_BR1	Fid_130d_BR2	Fid_130d_BR3	Fid_60d_BR1	Fid_60d_BR2	Fid_60d_BR3	Mat_130d_BR1	Mat_130d_BR2	Mat_130d_BR3	Mat_60d_BR1	Mat_60d_BR2	Mat_60d_BR3	Prm_130d_BR1	Prm_130d_BR2	Prm_130d_BR3	Prm_25d_BR1	Prm_25d_BR2	Prm_25d_BR3	Prm_60d_BR1	Prm_60d_BR2	Prm_60d_BR3
CericMADS2	Ceric.05G029400	11.7801	11.8715	11.5375	10.6616	10.5315	10.4329	10.8779	10.6283	10.7788	10.9041	11.3186	10.9132	9.77679	9.84444	9.87565	11.4911	11.4461	11.0321	10.1116	9.82342	9.46097	10.6264	10.5292	10.8155	9.94728	9.91377	10.2915	11.8751	12.1483	12.0963	9.66375	10.0812	10.1543	10.8658	10.7577	11.0027
CericMADS5	Ceric.07G004300	5.54289	5.82411	5.54289	6.24149	5.72566	6.07699	5.75127	5.54289	5.54289	8.43735	7.15527	6.17837	8.67031	6.98263	6.88265	5.85275	6.00087	5.9513	6.48592	5.77035	5.89786	9.97861	10.0684	8.63414	10.6404	7.67298	7.50217	5.81147	5.54289	5.54289	6.40781	6.65295	6.05214	5.54289	5.54289	5.54289
CericMADS6	Ceric.07G094900	6.35104	6.2264	6.34968	8.56574	8.32292	8.23883	8.2683	7.98165	7.8344	8.15565	7.37318	7.27673	9.36148	9.13984	8.79051	9.08371	8.2978	7.8547	9.90642	10.388	10.0606	6.66969	6.23628	6.16765	7.59713	7.90632	6.84875	6.80601	6.45639	6.45588	8.75071	8.37637	8.27263	9.63469	9.6323	8.92641
CericMADS7	CericMADS7	9.20922	8.79647	8.89705	7.62098	7.40587	7.49937	9.22678	9.31842	9.40848	11.3141	11.7343	11.3801	11.0369	11.2967	11.1512	10.9568	11.3624	11.1544	10.896	11.0709	11.0488	11.546	11.529	11.6544	11.2094	11.1231	11.228	10.4388	10.2575	10.0567	8.12889	7.95387	8.14961	10.8745	10.6478	10.6471
CericMADS10	CericMADS10	9.21923	8.8868	9.06906	10.4486	10.6105	10.5908	10.0075	10.0704	9.64301	9.24603	9.37933	8.64937	10.0916	10.117	10.1696	9.8755	9.68984	8.28955	10.1995	10.2039	10.2238	10.1107	9.47258	8.77618	10.4896	9.85979	9.5606	9.0135	8.50448	8.84435	9.95877	10.0962	10.0202	9.90883	9.77732	9.59667
CericMADS11	Ceric.12G051800	8.94712	7.86533	8.26986	11.7286	11.8901	11.8821	10.359	10.6899	9.33168	7.56434	7.34949	6.37863	10.5248	10.4187	10.5762	8.06359	7.79301	6.30076	10.5498	10.6188	10.6293	8.87872	8.36429	7.0518	10.7603	10.5885	11.1986	8.42173	7.05188	7.96274	11.6074	11.5455	11.5649	10.8065	10.6713	9.75019
CericMADS12	Ceric.12G052200	6.88991	6.1978	6.49273	8.00426	8.10678	8.36396	6.31403	6.135	5.7215	5.74442	5.77805	6.09433	5.78292	5.81638	5.54289	6.11984	6.00087	5.89687	5.54289	5.93605	5.95243	5.78898	5.7901	5.54289	5.54289	5.54289	5.54289	6.10979	5.921	6.19376	7.15484	6.80239	6.05214	6.02715	5.74757	5.54289
CericMADS13	Ceric.12G052800	9.30315	8.89498	8.94205	11.0979	11.1111	11.2247	11.1868	11.3726	10.7527	11.3336	11.1933	10.7676	11.5009	11.5469	11.4181	11.056	11.1234	10.6	11.6042	11.7233	11.6104	11.8309	11.906	11.817	11.8175	11.3526	11.2549	10.0301	9.57041	9.81479	11.3348	11.161	11.1006	12.27	12.311	11.8758
CericMADS17	Ceric.15G037400	10.3279	10.0662	10.2261	10.9737	10.9688	11.054	10.3166	10.5211	10.1478	9.97818	10.4333	10.3537	10.963	10.735	11.0993	10.1362	10.2771	10.3283	10.6323	10.6421	10.9293	10.1071	10.3372	10.4002	10.1516	10.4686	11.073	10.2859	9.91742	10.2419	11.0295	11.1937	11.0998	10.2882	10.5784	10.1288
CericMADS19	Ceric.16G027500	9.19746	8.88406	9.12725	12.1065	12.2221	12.2212	10.5277	10.4814	9.51576	8.11234	7.98581	8.13365	8.71598	8.31041	8.4176	8.59475	8.22484	7.8547	8.49649	8.35302	8.44676	7.75794	7.66753	7.34261	7.71058	8.00606	8.08388	8.89216	8.58862	9.13286	11.1065	10.9428	10.7225	9.67549	9.93007	9.20624
CericMADS21	CericMADS21	9.77648	9.6154	9.56557	7.55111	7.40587	7.52281	8.07847	8.07263	7.92117	9.55782	9.51337	9.40839	7.79344	7.12803	6.96654	9.62561	9.57223	9.44221	7.38812	6.92901	7.01562	10.0415	9.76974	9.74949	8.05889	7.3778	7.63274	9.9518	9.75078	10.0095	6.14279	7.0284	6.44389	8.06007	7.80464	7.56446
CericMADS23	Ceric.27G042700	7.53901	6.9973	7.31662	10.2381	10.2927	10.1725	8.72201	8.7322	8.51414	8.7723	8.25672	7.76621	9.62622	9.66589	9.67345	7.7545	7.78654	7.41599	9.10306	9.82712	9.87654	9.36863	9.67817	9.38475	11.1214	10.5217	12.2401	6.85536	6.92504	6.61966	9.48433	9.59034	9.44261	8.46646	8.48721	8.1818
CericMADS24	Ceric.27G057900	8.86209	8.44383	8.73237	11.1026	11.2627	11.2664	9.65576	9.33044	8.52842	8.69415	8.6507	8.55414	9.98494	10.4459	9.76815	9.12081	9.24561	7.99929	9.46073	10.3448	9.31796	9.6518	10.2007	8.32136	10.0117	10.1667	10.3616	7.7833	7.86509	8.32517	11.4597	11.6142	11.495	9.1845	8.62614	7.90527
CericMADS26	Ceric.29G021900	11.3747	11.6014	11.6184	8.96502	8.60307	8.60919	10.1219	9.69142	10.3514	11.4514	11.5513	11.6027	7.94309	8.22592	8.09852	12.0626	11.8981	11.9506	8.67513	7.48072	7.74509	11.7443	11.8067	11.8605	7.17863	7.43866	8.50668	11.5614	11.5783	11.2672	8.51307	9.42709	9.5955	9.56256	9.3256	10.1713
CericMADS27	Ceric.30G027800	10.8699	11.1792	10.6673	10.3647	10.1457	10.1965	10.5248	10.3138	10.545	10.4006	10.3533	10.4422	10.1188	9.93288	10.3616	10.431	10.469	10.2624	9.97542	9.61635	9.80648	10.3746	10.36	10.3435	10.435	9.83726	10.2877	10.6214	10.9811	10.7913	9.82753	9.86732	9.83751	9.97779	10.3489	10.4194
CericMADS28	Ceric.33G065500	11.1905	11.199	11.0749	11.713	11.7043	11.7277	11.5126	11.5903	11.3866	11.1239	11.207	11.2141	11.4023	11.1666	11.38	11.3243	11.2529	11.2589	11.5867	11.7576	11.7261	11.4925	11.6123	11.3738	11.092	11.0715	11.2956	11.2437	11.2515	11.2048	11.7869	11.6153	11.6046	11.9218	11.881	11.806
CericMADS29	Ceric.34G033600	12.2663	12.4866	12.19	11.4123	11.3732	11.3656	11.6304	11.5268	11.7347	11.6806	12.0948	11.6986	9.64739	9.74738	9.93767	11.8775	12.0563	11.8373	9.98883	9.54836	9.51064	12.0378	12.0003	12.0051	9.63509	9.59839	9.81855	12.063	12.0622	12.0968	10.2123	10.9244	10.9191	11.3608	11.3876	11.7112
CericMADS30	CericMADS30	8.02793	8.26825	7.88049	5.80915	5.54289	5.54289	7.4797	7.30615	8.17078	5.94497	6.01166	6.04679	5.78292	5.73642	5.54289	6.07754	6.08389	5.7476	6.08122	6.49171	5.83296	6.34952	6.42168	5.78061	5.54289	5.54289	5.54289	6.69939	6.79812	7.0559	5.54289	5.54289	5.54289	6.67654	6.56589	7.53012
CericMADS31	Ceric.36G037500	10.3507	10.6103	10.2919	5.80915	6.19672	5.89367	10.3044	10.5018	10.723	9.28894	8.7718	9.10045	9.46856	9.40195	9.47115	9.36129	8.9185	8.94865	9.4588	8.98584	9.30284	9.34759	9.47537	9.12274	10.1789	9.56077	9.6698	10.2373	10.3963	10.2091	5.54289	5.92102	5.54289	9.97562	10.3768	10.6282
CericMADS33	Ceric.38G021500	10.563	10.5144	10.5721	8.81342	8.75528	8.81185	10.8027	10.9256	10.8918	10.5729	10.9757	10.8695	10.9499	11.0242	11.1066	10.5677	10.8383	10.8028	10.9059	11.0576	11.0385	10.9569	11.0511	11.0233	11.0552	11.0171	11.3958	10.5071	10.3649	10.3947	9.69899	9.77992	9.52109	10.9282	10.8808	10.8833
